# HCCDB v2.0: Decompose the Expression Variations by Single-cell RNA-seq and Spatial Transcriptomics in HCC

**DOI:** 10.1101/2023.06.15.545045

**Authors:** Ziming Jiang, Yanhong Wu, Yuxin Miao, Kaige Deng, Fan Yang, Shuhuan Xu, Yupeng Wang, Renke You, Lei Zhang, Yuhan Fan, Wenbo Guo, Qiuyu Lian, Lei Chen, Xuegong Zhang, Yongchang Zheng, Jin Gu

## Abstract

Large-scale transcriptomic data are crucial for understanding the molecular features of hepatocellular carcinoma (HCC). By integrating 15 transcriptomic datasets of HCC clinical samples, the first version of HCCDB was released in 2018. The meta-analysis of differentially expressed genes and prognosis-related genes across multiple datasets provides a systematic view of the altered biological processes and the inter-patient heterogeneities of HCC with high reproducibility and robustness. After four years, the database needs to integrate recently published datasets. Furthermore, the latest single-cell and spatial transcriptomics provided a great opportunity to decipher the complex gene expression variations at the cellular level with spatial architecture. Here, we present HCCDB v2.0, an updated version that combines bulk, single-cell, and spatial transcriptomic data of HCC clinical samples. It dramatically expands the bulk sample size, adding 1656 new samples of 11 datasets to the existing 3917 samples, thereby enhancing the reliability of transcriptomic meta-analysis. A total of 182,832 cells and 69,352 spatial spots are added to the single-cell and spatial transcriptomics sections, respectively. A novel single-cell level and 2-dimension (sc-2D) metric was proposed to summarize the cell type-specific and dysregulated gene expression patterns. Results are all graphically visualized in our online portal, allowing users to easily retrieve data through a user-friendly interface and navigate between different views. With extensive clinical phenotypes and transcriptomic data in the database, we show two applications for identifying prognosis-associated cells and tumor microenvironment. HCCDB v2.0 is available at http://lifeome.net/database/hccdb2.
