## Supplemental Table 1 for "HCCDB v2.0: Decompose the Expression Variations by Single-cell RNA-seq and Spatial Transcriptomics in HCC"

### Sheet:  Table S1
Table S1 Summary of bulk transcriptomics datasets
Dataset ID	No. of adjacent tissue samples	No. of HCC samples	No. of other normal tissue samples	Platform	Source	Phenotype
HCCDB1	97	100		Rosetta/Merck Human RSTA Custom Affymetrix 1.0 microarray	GSE22058
HCCDB3	243	268	Healthy 6; Cirrhotic 40	Rosetta/Merck Human RSTA Affymetrix 1.0 microarray	GSE25097
HCCDB4	193	240		Illumina HumanHT-12 V4.0 expression beadchip	GSE36376
HCCDB6	220	225		Affymetrix Human Genome U133A 2.0 Array	GSE14520	OS
HCCDB7	82	80		Human 6k Transcriptionally Informative Gene Panel for DASL	GSE10143	OS
HCCDB8	0	91		Affymetrix Human Genome U133 Plus 2.0 Array	GSE9843	Sex; Age; Vascular invasion; BCLC stage
HCCDB9	0	164		Illumina HumanRef-8 WG-DASL v3.0	GSE19977	Vascular invasion
HCCDB11	48	88		Illumina Human Whole-Genome DASL HT	GSE46444
HCCDB12	80	81		Agilent-014850 Whole Human Genome Microarray 4x44K G4112F	GSE54236	Sex; Tumor double time
HCCDB13	168	228		Affymetrix Human Genome U219 Array	GSE63898	Sex; Age; BCLC stage
HCCDB14	0	88		Illumina HumanHT-12 V4.0 expression beadchip	GSE43619	Sex; Age
HCCDB15	49	356		RNA-Seq	TCGA-LIHC	Sex; Age; AJCC stage; Vascular invasion; OS
HCCDB16	60	60	Healthy 6	Affymetrix Human Gene 1.0 ST Array	GSE64041
HCCDB17	52	115		Illumina HumanHT-12 V4.0 expression beadchip	GSE76427	Sex; Age; OS; Disease cause
HCCDB18	177	212		RNA-Seq	ICGC-LIRI-JP
HCCDB19		206		RNA-Seq	GSE124751	Age; Overall survival; Disease cause; TMB; DFS; Fibrosis
HCCDB20	29	53	Healthy 6; Cirrhotic 8	Affymetrix Human Genome U219 Array	GSE164760
HCCDB21		110		Illumina HumanHT-12 V4.0 expression beadchip	GSE134568
HCCDB22	30	64		Illumina HumanHT-12 V3.0 expression beadchip	GSE87630
HCCDB24	52	115		Illumina HumanHT-12 V4.0 expression beadchip	GSE76427	Sex; Age; BCLC stage; AJCC stage; Overall survival; RFS
HCCDB25	158	158		RNA-Seq	OEP000321	Sex; Age; BCLC stage; AJCC stage; Overall survival; RFS; Maxmumsize; Tumor purity
HCCDB26		183	Healthy 15	Affymetrix Human Genome U133 Plus 2.0 Array	GSE112790
HCCDB27	37	70		Affymetrix Human Genome U133 Plus 2.0 Array	GSE121248
HCCDB28		139		Illumina HumanHT-12 WG-DASL V4.0 expression beadchip	GSE109211	Sorafenib response
HCCDB29		35	Healthy 13	Illumina HumanHT-12 V3.0 expression beadchip	GSE89377
HCCDB30	47	54	Healthy 15	RNA-Seq	GSE148355
Total	1822	3583	Healthy 61; Cirrhotic 48	–	–	–
OS, overall survial; BCLC, Barcelona Clinic Liver Cancer; AJCC, American Joint Committee on Cancer; RFS, relapse-free survival; DFS, disease-free survival; TMB, tumor mutational burden.
