## Supplemental Table 2 for "HCCDB v2.0: Decompose the Expression Variations by Single-cell RNA-seq and Spatial Transcriptomics in HCC"

### Sheet:  Table S2
Table S2 Summary of single-cell transcriptomics datasets
Dataset ID	No. of adjacent tissue samples	No. of HCC samples	No. of Normal samples	Platform	Source	No. of cell	Author
HCCDB-SC1	0	0	20	10x Genomics	GSE192742	82786	Guilliams et al.
HCCDB-SC2	0	25	0	10x Genomics	GSE151530	38618	Ma et al.
HCCDB-SC3	3	7	0	10x Genomics	in-house data	61428	Gu et al.
Total	3	32	20	–	–	–	–
