## Supplemental Table 3 for "HCCDB v2.0: Decompose the Expression Variations by Single-cell RNA-seq and Spatial Transcriptomics in HCC"

### Sheet:  Table S3
Table S3 Summary of spatial transcriptomics datasets
Patient ID	No. of N sections	No. of L sections	No. of T sections	No. of P sections	No. of sections from intact tumor nodule	Platform	Source	# of tissue spots
HCC-1	1	1	1	0	0	10x Genomics Visium platform	HRA000437	8931
HCC-2	1	1	1	1	0	10x Genomics Visium platform	HRA000437	18699
HCC-3	1	1	1	0	0	10x Genomics Visium platform	HRA000437	13503
HCC-4	1	1	1	0	0	10x Genomics Visium platform	HRA000437	12672
HCC-5	0	0	0	0	4	10x Genomics Visium platform	HRA000437	15547
Total	4	4	4	1	4	-	-	69352
N, nontumor section; L, leading-edge section; T, tumor section; P, portal vein tumor thrombus.
